# Ecological dynamics of the almond floral microbiome in relation to crop management and pollination

**DOI:** 10.1101/2020.11.05.367003

**Authors:** Robert N. Schaeffer, David W. Crowder, Javier Gutiérrez Illán, John J. Beck, Tadashi Fukami, Neal M. Williams, Rachel L. Vannette

**Affiliations:** Department of Entomology, Washington State University, Pullman, WA 99164; Department of Entomology & Nematology, University of California Davis, Davis, CA 95616; Chemistry Research Unit, Center for Medical, Agricultural, and Veterinary Entomology, Agricultural Research Service, United States Department of Agriculture, Gainesville, FL 32608; Department of Biology, Stanford University, Stanford, CA 94305

**Keywords:** agricultural landscapes, ecosystem services, flower microbiome, fungicide, pollination, *Prunus dulcis*, sustainable agriculture

## Abstract

1. Crop tissues harbor microbiomes that can affect host health and yield. However, processes driving microbiome assembly, and resulting effects on ecosystem services, remain poorly understood. This is particularly true of flowering crops that rely on pollinators for yield.
2. We assessed effects of orchard management tactics and landscape context on the flower microbiome in almond, *Prunus dulcis*. Fourteen orchards (5 conventional, 4 organic, 5 habitat augmentation) were sampled at two bloom stages to characterize bacterial and fungal communities associated with floral tissues. The surveys were complemented by *in vitro* experiments to assess effects of arrival order and fungicides on nectar microbial communities, and effects of fungicides and microbes on honey bee foraging. Finally, a field trial was conducted to test effects of fungicides and microbes on pollination.
3. As bloom progressed, bacterial and fungal abundance and diversity increased, across all floral tissue types and management strategies. The magnitude by which microbial abundance and diversity were affected varied, with host proximity to apiaries and orchard management having notable effects on bacteria and fungi, respectively.
4. Experiments showed immigration history and fungicides affected the composition of nectar microbial communities, but only fungicides affected pollinator foraging through reduced nectar removal. Neither treatment affected pollination services.
5. *Synthesis and applications*. Our results shed light on routes through which management practices can shape microbiota associated with flowers of a pollinator-dependent crop. With growing appreciation for the role of floral-associated microbes in affecting biotic interactions at the floral interface, understanding such drivers can potentially inform microbial-derived ecosystem services in agricultural landscapes, including pollination and biocontrol.
