## Supplemental Table 1-4 for "Ecological dynamics of the almond floral microbiome in relation to crop management and pollination"

### Sheet: AbundanceTables
Table S1 - Results from linear mixed-effect models assessing the impact of orchard management, bloom stage, site, and other orchard-related variables on the
abundance (colony forming units⍵) of bacteria and fungi associated with almond floral tissues.
Bacteria		Anther			Nectary			Petal
Variable#	F	df	P	F	df	P	F	df	P
Management	-	-	-	-	-	-	-	-	-
Bloom stage	466.26	1,43.92	<0.0001	929.91	1,54	<0.0001	645.35	1,53	<0.0001
Site	-	-	-	-	-	-	-	-	-
Management x Bloom stage	-	-	-	-	-	-	-	-	-
Management x Site	-	-	-	-	-	-	-	-	-
Bloom stage x Site	-	-	-	-	-	-	-	-	-
Management x Bloom stage x Site	-	-	-	-	-	-	-	-	-
Natural habitat	-	-	-	-	-	-	-	-	-
Apiary distance	-	-	-	-	-	-	-	-	-
(Orchard)⍏
Fungi		Anther			Nectary			Petal
Variable#	F	df	P	F	df	P	F	df	P
Management	4.61	2,52	0.01	-	-	-	-	-	-
Bloom stage	70.97	1,52	<0.0001	41.11	1,44.04	<0.0001	84.17	1,46.01	<0.0001
Site	-	-	-	-	-	-	6.38	1,46.03	0.02
Management x Bloom stage	-	-	-	-	-	-	-	-	-
Management x Site	-	-	-	-	-	-	-	-	-
Bloom stage x Site	-	-	-	-	-	-	-	-	-
Management x Bloom stage x Site	-	-	-	-	-	-	-	-	-
Natural habitat	-	-	-	-	-	-	-	-	-
Apiary distance	-	-	-	-	-	-	-	-	-
(Orchard)⍏
⍵Log+1 transformed for analysis.
#Variables not retained in top model, based on backward stepwise model selection, are indicated with a dash.
⍏Orchard location was included as a random effect.

### Sheet: ObservedRichnessTables
Table S2 - Results from linear mixed-effect models assessing the impact of orchard management, bloom stage, site, and other orchard-related variables on the
diversity (observed richness⍵) of bacteria and fungi associated with almond floral tissues.
Bacteria		Anther			Nectary			Petal
Variable#	F	df	P	F	df	P	F	df	P
Management	2.1	2,9.93	0.17	-	-	-	-	-	-
Bloom stage	25.99	1,35.60	<0.0001	102.96	1,40.32	<0.0001	8.85	1,54	<0.01
Site	0.97	1,35.79	0.33	-	-	-	-	-	-
Management x Bloom stage	-	-	-	-	-	-	-	-	-
Management x Site	3.69	2,35.79	0.03	-	-	-	-	-	-
Bloom stage x Site	-	-	-	-	-	-	-	-	-
Management x Bloom stage x Site	-	-	-	-	-	-	-	-	-
Natural habitat	-	-	-	-	-	-	-	-	-
Apiary distance	-	-	-	-	-	-	-	-	-
(Orchard)⍏
Fungi		Anther			Nectary			Petal
Variable#	F	df	P	F	df	P	F	df	P
Management	-	-	-	-	-	-	-	-	-
Bloom stage	-	-	-	6.81	1,42.37	0.01	5.32	1,41	0.03
Site	-	-	-	-	-	-	-	-	-
Management x Bloom stage	-	-	-	-	-	-	-	-	-
Management x Site	-	-	-	-	-	-	-	-	-
Bloom stage x Site	-	-	-	-	-	-	-	-	-
Management x Bloom stage x Site	-	-	-	-	-	-	-	-	-
Natural habitat	-	-	-	-	-	-	-	-	-
Apiary distance	-	-	-	-	-	-	-	-	-
(Orchard)⍏
⍵Log+1 transformed for analysis.
#Variables not retained in top model for each tissue, based on backward stepwise model selection, are indicated with a dash.
⍏Orchard location was included as a random effect in each model.

### Sheet: ShannonIndexTables
Table S3 - Results from linear mixed-effect models assessing the impact of orchard management, bloom stage, site, and other orchard-related variables
on the diversity (Shannon Index⍵) of bacteria and fungi associated with almond floral tissues.
Bacteria		Anther			Nectary			Petal
Variable#	F	df	P	F	df	P	F	df	P
Management	-	-	-	-	-	-	-	-	-
Bloom stage	33.28	1,51	<0.0001	25.45	1,40.17	<0.0001	6.05	1,54	0.02
Site	-	-	-	-	-	-	-	-	-
Management x Bloom stage	-	-	-	-	-	-	-	-	-
Management x Site	-	-	-	-	-	-	-	-	-
Bloom stage x Site	-	-	-	-	-	-	-	-	-
Management x Bloom stage x Site	-	-	-	-	-	-	-	-	-
Natural habitat	-	-	-	-	-	-	-	-	-
Apiary distance	7.39	1,51	<0.0001	-	-	-	-	-	-
(Orchard)⍏
Fungi		Anther			Nectary			Petal
Variable#	F	df	P	F	df	P	F	df	P
Management	3.48	2,51	0.04	-	-	-	0.49	2,11	0.63
Bloom stage	-	-	-	10.22	1,42.44	<0.01	0.43	1,39	0.51
Site	-	-	-	-	-	-	-	-	-
Management x Bloom stage	-	-	-	-	-	-	3.5	2,39	0.04
Management x Site	-	-	-	-	-	-	-	-	-
Bloom stage x Site	-	-	-	-	-	-	-	-	-
Management x Bloom stage x Site	-	-	-	-	-	-	-	-	-
Natural habitat	-	-	-	-	-	-	-	-	-
Apiary distance	-	-	-	-	-	-	-	-	-
(Orchard)⍏
⍵Log+1 transformed for analysis.
#Variables not retained in top model for each tissue, based on backward stepwise model selection, are indicated with a dash.
⍏Orchard location was included as a random effect in each model.

### Sheet: PollinationService
Table S4 - Results from linear mixed-effects models on the potential impact of fungicides and nectar-
inhabiting microbes on pollination services to almond, as measured through pollen germination and
pollen tube development.
		Pollen tubes initiated			Pollen tubes reaching base of style
Variable#	F	df	P	F	df	P
Fungicide	1.75	2152	0.18	0.54	2152	0.58
Microbe	0.28	2152	0.76	0.12	2152	0.89
Fungicide x Microbe	0.35	4152	0.84	0.61	4152	0.66
